# A light-labile signal molecule acts as a photoregulator of secondary metabolite biosynthesis in a heterotrophic bacterium

**DOI:** 10.64898/2026.03.02.708258

**Authors:** Alissa Dierberger, Magdalena Rose, Raimund Nagel, Torsten Jakob, Charles Simpson, Shuaibing Zhang, Vivien Hotter, Maria Mittag, Pierre Stallforth, Qing Yan, Severin Sasso

## Abstract

While light is essential for many phototrophic organisms, our knowledge of the light-dependent regulation in heterotrophic organisms is scarce. Here, we found that the heterotrophic soil bacterium *Pseudomonas protegens* differentially accumulated 234 secreted metabolites depending on the light conditions. These metabolites included important antimicrobials such as pyoluteorin, 2,4-diacetylphloroglucinol, pyrrolnitrin, and rhizoxin analogs. Pyoluteorin, for instance, was 140-fold more abundant in the dark, due to a strong upregulation of the transcript of the pyoluteorin biosynthesis gene *pltL*. We discovered that 2,4-dichlorophloroglucinol (PG-Cl_2_), an activator of pyoluteorin biosynthesis, acts as a photoregulator that degrades much faster in the presence of light than in the dark. The resulting higher PG-Cl_2_ levels activate the *pltL* promoter in the dark. These findings reveal a novel mode of regulation in which light instability of a signal molecule allows the producing organism to sense and transmit light information to regulate the biosynthesis of a secondary metabolite.
