## Supplementary Table 1 for "A light-labile signal molecule acts as a photoregulator of secondary metabolite biosynthesis in a heterotrophic bacterium"

### Sheet: Table S1
Supplementary Table 1: Metabolites differentially accumulated in the spent medium of P. protegens in light and darkness (234 metabolites). Listed are all metabolites with a differential abundance of more than 2-fold and a p-value < 0.05 at one or more time points; an empty cell under "log₂ fold change" indicates that these criteria have not been met. "Infinity" means that a metabolite was only de…
Entry (#)	m/z detected	Calculated molecular weight	Δmass [ppm]	Retention time [min]	Reference ion	Molecular formula	Tentative annotation	Level of identification	Best library match mzVault, GNPS	Best library match mzCloud	log2 fold change (dark/light)			Maximal peak area	Availability of MS2 spectrum	Comments
											24 h	48 h	72 h
#1	628.346	627.339	-1.06	10.318	[M+H]+1	C35 H49 N O9	Rhizoxin S2	1				Infinity	3.09	3.88238e+08	yes	Part of rhizoxin molecular network (Suppl. Fig 2)
#2	271.987	270.98	-2.93	8.569	[M+H]+1	C11 H7 Cl2 N O3	Pyoluteorin	1			Infinity	7.13	3.66	2.33116e+08	yes
#3	297.241	296.234		10.662	[M+H]+1			5			2.4	-1.67	-1.72	1.74897e+08	yes
#4	628.346	627.339	-2.95	10.668	[M+H]+1	C35 H49 N O9	Z isomer Rhizoxin S2	4			-Infinity	-Infinity	-Infinity	1.69568e+08	yes	Part of rhizoxin molecular network (Suppl. Fig. 2)
#5	193.052	192.045	-2.68	10.195	[M+H]+1	C10 H9 Cl N2	Monodechloroamino-pyrrolnitrin	4			2.77	Infinity	Infinity	1.21761e+08	yes
#6	596.32	595.313	-3.01	10.32	[M+H]+1	C34 H45 N O8	Rhizoxin derivative	4			1.61	1.75	2.39	9.41426e+07	yes	Part of rhizoxin molecular network (Suppl. Fig. 2)
#7	316.149	315.142	-3.1	2.752	[M+H]+1	C13 H21 N3 O6	L-Norvalyl-3-{[(2E)-4-methoxy-4-oxo-2-butenoyl]amino}-L-alanine	4			Infinity	0.56	0.4	8.42128e+07	yes
#8	279.231	278.224	-2.81	10.664	[M+H]+1	C18 H30 O2	Pinolenic acid	3	75.7	81.2	2.16	Infinity	-1.71	8.35051e+07	yes
#9	279.231	278.224	-2.8	11.683	[M+H]+1	C18 H30 O2	Pinolenic acid	3	74.6	76.6			-Infinity	2.18998e+07	yes
#10	279.231	278.224	-3.01	10.388	[M+H]+1	C18 H30 O2	Pinolenic acid	3	72.5	72.4		-Infinity		1.10775e+07	yes
#11	610.336	577.303	-4.73	11.881	[M+H+MeOH]+1	C35 H39 N5 O3	Rhizoxin derivative	4			3.69	2.05		7.47506e+07	yes	Part of rhizoxin molecular network (Suppl. Fig. 2)
#12	388.156	387.149	3.74	9.603	[M+H]+1	C17 H21 N7 O2 S	2-{[5,7-Bis(ethylamino)[1,2,4]triazolo[4,3-a][1,3,5]triazin-3-yl]sulfanyl}-1-(4-methoxyphenyl)ethanone	4				-Infinity	-3.97	6.90005e+07	yes
#13	578.31	577.302	1.84	10.32	[M+H]+1	C30 H39 N7 O5	Rhizoxin derivative	4					Infinity	6.65358e+07	yes	Part of rhizoxin molecular network (Suppl. Fig. 2)
#14	348.069	347.062	-3.23	1.171	[M+H]+1	C10 H14 N5 O7 P	Adenosine 5'-monophosphate	3	88.9	97.8	0.88	-1.01	-1.43	5.84079e+07	yes
#15	325.067	324.059	-3.04	9.347	[M+H]+1	C14 H16 N2 O3 S2	Enantio-Pyochelin	2	93.6		2.33	3.22	2.77	5.82444e+07	yes
#16	614.331	613.323	0.89	8.924	[M+H]+1	C35 H47 N O9	Rhizoxin S1	4			2.53	1.42	1.51	5.55579e+07	yes	Part of rhizoxin molecular network (Suppl. Fig. 2)
#17	245.971	244.964	-3.05	9.018	[M+H]+1	C9 H5 Cl2 N O3	3,3-Dichloro-1-(3-nitrophenyl)-2-propen-1-one	4			Infinity	5.72	5.86	5.16045e+07	yes
#18	337.234	168.113		10.662	[2M+H]+1			5					-Infinity	4.73121e+07	yes
#19	337.234	336.226	1.33	10.661	[M+H]+1	C15 H32 N2 O6		4			2.52	-1.97	-2.1	4.38841e+07	yes
#20	279.231	296.234	-3.23	13.338	[M+H-H2O]+1	C18 H32 O3	13S-hydroxyoctadecadienoic acid	4			1.84			4.04179e+07	yes
#21	193.052	192.045	-2.64	7.742	[M+H]+1	C10 H9 Cl N2	5-Chloro-2-(1H-pyrrol-1-yl)aniline	3	75.1	54.1		2.79	3.93	3.9718e+07	yes
#22	332.074	331.067	-3.22	1.202	[M+H]+1	C10 H14 N5 O6 P	Deoxyadenosine monophosphate	3	85			-1.29	-1.81	3.60252e+07	yes
#23	556.946	555.938	-0.83	9.97	[M+H]+1	C16 H13 Cl4 N6 O6 P		4				Infinity	Infinity	3.53711e+07	yes
#24	366.208	730.402	-3.34	9.302	[M+2H]+2	C17 H23 N3 O6	Rhizoxin derivative	4			Infinity	1.74	2.47	3.47473e+07	yes	Part of rhizoxin molecular network (Suppl. Fig. 2)
#25	295.226	294.219	-3.02	11.103	[M+H]+1	C18 H30 O3	13(S)-HOTrE	3	87.5	76.9		-2.59	-3.04	3.46453e+07	yes
#26	146.165	128.131	-3.32	0.873	[M+NH4]+1	C7 H16 N2	(1-METHYL-4-PIPERIDINYL)METHANAMINE	3	86.2			-1.24		3.39955e+07	yes
#27	276.18	275.172	-2.87	5.464	[M+H]+1	C13 H25 N O5	Serratamic acid	4				-2.78	-3.97	2.99252e+07	no
#28	132.102	131.094	-2.94	1.307	[M+H]+1	C6 H13 N O2	L-(+)-Leucine	4					-2.95	2.79709e+07	yes
#29	309.241	308.234	-3.19	14.988	[M+H]+1	C19H32O3		4				-Infinity	-Infinity	2.66755e+07	yes
#30	261.22	260.213	-3.1	10.662	[M+H]+1	C18 H28 O	6-[1]-ladderane hexanol	4			2.27	-1.7	-1.74	2.57012e+07	yes
#31	297.242	314.245	-2.98	11.684	[M+H-H2O]+1	C18 H34 O4	(9Z)-(7S,8S)-Dihydroxyoctadecenoic acid	4					-Infinity	2.49073e+07	yes
#32	614.331	613.323	-2.9	9.145	[M+H]+1	C34 H47 N O9	Z Isomer Rhizoxin S1	4				-4.2	-3.42	2.38608e+07	yes	Part of rhizoxin molecular network (Suppl. Fig. 2)
#33	333.969	332.962	-3.37	9.145	[M+H]+1	C12 H9 Cl2 N O4 S		4				Infinity	Infinity	2.36799e+07	yes
#34	331.16	330.153	-3.44	1.86	[M+H]+1	C13 H22 N4 O6	(1E,2R)-2-[(E)-{1-Hydroxy-2-[(Z)-(1-hydroxyethylidene)amino]ethylidene}amino]-N-{(1Z,2S)-1-hydroxy-1-[(2-methoxy-2-oxoethyl)imino]-2-propanyl}propanimidic acid	4			2.27			2.35318e+07	yes
#35	157.076	156.068	-2.89	7.742	[M+H]+1	C10 H8 N2	4,4'-Bipyridine	4	84.8			Infinity	3.8	2.35316e+07	yes
#36	157.076	156.068	-2.84	7.451	[M+H]+1	C10 H8 N2	4,4'-Bipyridine	4	56.1	83.4		Infinity	Infinity	1.13627e+07	yes
#37	596.321	595.313	-2.53	10.199	[M+H]+1	C34 H45 N O8	Rhizoxin derivative	4			3.2	1.03	-2.55	2.35073e+07	yes	Part of rhizoxin molecular network (Suppl. Fig. 2)
#38	357.203	712.391	-3.53	9.302	[M+H]+1	C39 H56 N2 O10		4				1.73	2.46	2.33046e+07	yes
#39	275.102	274.095	-3.05	5.145	[M+H]+1	C14 H14 N2 O4	Venezueline B	4					-Infinity	2.31983e+07	no
#40	598.336	597.329	-2.59	9.482	[M+H]+1	C34 H47 N O8	Rhizoxin D3	4			2.58	1.54	2.13	2.03217e+07	yes	Part of rhizoxin molecular network (Suppl. Fig. 2)
#41	403.045	402.037	-2.73	9.376	[M+H]+1	C16 H16 Cl2 N2 O6		4				Infinity	Infinity	2.02864e+07	yes
#42	1295.84	1294.83	-2.74	16.226	[M+H]+1	C64 H114 N10 O17	Orfamide A	4				1.62	1.54	20260052	yes
#43	137.023	136.016	-3.01	8.569	[M+H]+1	C7 H4 O3	1,3-Benzodioxol-2-one	4			Infinity	Infinity		2.01999e+07	yes
#44	243.087	242.08	-3.29	7.074	[M+H]+1	C12 H10 N4 O2	3-amino-2-phenyl-2H-pyrazolo[4,3-c]pyridine-4,6-diol	4		84		-1.31	-1.51	1.99207e+07	yes
#45	120.08	102.047	-2.99	1.97	[M+NH4]+1	C8 H6	Phenylacetylene	4					-Infinity	1.85152e+07	yes
#46	377.144	376.137	-3.05	5.651	[M+H]+1	C17 H20 N4 O6	(−)-Riboflavin	4				3.75	4.98	1.77723e+07	no
#47	191.036	190.029	-3.03	10.844	[M+H]+1	C10 H7 Cl N2		4				Infinity	Infinity	1.73391e+07	yes
#48	152.056	151.049	-2.79	1.212	[M+H]+1	C5 H5 N5 O	Guanine	2	95.4	99			-1.49	1.72862e+07	yes
#49	560.939	559.932	-0.37	9.972	[M+H]+1	C18 H12 N2 O11 S4		4				Infinity	Infinity	1.68006e+07	no
#50	190.07	189.063	-2.99	1.244	[M+H]+1	C7 H11 N O5	N-Acetyl-L-glutamic acid	3	60.2			-1.06		1.61093e+07	yes
#51	166.086	165.078	-2.96	1.972	[M+H]+1	C9 H11 N O2	L-Phenylalanine	2	92.5	96.5			-2.3	1.58121e+07	yes
#52	279.231	278.224	-2.86	10.116	[M+H]+1	C18 H30 O2	Pinolenic acid	3	86.2	58.1		-Infinity	-0.29	1.55964e+07	yes
#53	378.241	377.234	-3.5	10.322	[M+H]+1	C25 H31 N O2	Rhizoxin derivative	4				1.77	2.45	1.52204e+07	yes	Part of rhizoxin molecular network (Suppl. Fig. 2)
#54	227.013	226.006	-3.51	10.844	[M+H]+1	C10 H8 Cl2 N2	Aminopyrrolnitrin	4				Infinity	Infinity	1.43059e+07	yes
#55	220.117	219.11	-3.15	2.627	[M+H]+1	C9 H17 N O5	Pantothenic acid	3	69.5	56		-1.11	-0.85	1.37785e+07	yes
#56	596.32	595.313	-3.57	10.669	[M+H]+1	C34 H45 N O8	Rhizoxin derivative	4				-3.9	-3.58	1.36458e+07	yes	Part of rhizoxin molecular network (Suppl. Fig. 2)
#57	731.409	698.376	4.42	9.305	[M+H+MeOH]+1	C38 H54 N2 O10	E-isomer of #195	4				1.73	2.41	1.35068e+07	yes	Part of rhizoxin molecular network (Suppl. Fig. 2)
#58	634.408	1266.8	0.24	14.921	[M+2H]+2	C64 H120 N2 O18 P2		4				1.15	0.86	1.30224e+07	yes
#59	153.04	152.033	-3.09	1.389	[M+H]+1	C5 H4 N4 O2	Xanthine	3	67.4	69.8			-1.2	1.25763e+07	yes
#60	335.218	334.211	0.23	11.099	[M+H]+1	C17 H37 P3		4				-2.32	-2.58	1.23346e+07	yes
#61	202.107	201.1	-2.88	5.176	[M+H]+1	C9 H15 N O4	N-(3-hydroxy-pentanoyl)-homoserine lactone	4				Infinity	Infinity	1.14322e+07	yes
#62	127.061	126.054	-3	1.39	[M+H]+1	C4 H6 N4 O	2,6-Diaminopyrimidin-4-ol	3		92.7			-1.22	1.13687e+07	yes
#63	277.215	276.208	-3.01	11.101	[M+H]+1	C18 H28 O2		4				-Infinity	-Infinity	9.71e+06	yes
#64	158.083	157.076	-4.83	10.194	[M+H]+1	C6 H12 N3 P		4				1.62	2.43	9.55074e+06	yes
#65	306.117	305.11	-3.07	5.176	[M+H]+1	C12 H19 N O8		4				Infinity	Infinity	9.3065e+06	no
#66	211.059	210.052	-3.01	9.932	[M+H]+1	C10 H10 O5	2,4-Diacetylphloroglucinol	1	80.1		Infinity	1.18	1.32	9.00597e+06	yes
#67	340.024	339.017	-3.12	6.556	[M+H]+1	C14 H11 Cl2 N3 O3	2-[(2E)-2-(3,4-Dichlorobenzylidene)hydrazino]-N-(2-furylmethyl)-2-oxoacetamide	4				Infinity	Infinity	8.89688e+06	yes
#68	161.95	160.943	-3.22	7.812	[M+H]+1	C5 H Cl2 N O		4				Infinity	Infinity	8.6067e+06	yes
#69	287.982	286.974	-3.11	8.422	[M+H]+1	C11 H7 Cl2 N O4	3-(Carboxymethyl)-5,7-dichloro-1H-indole-2-carboxylic acid	4				Infinity	Infinity	8.45565e+06	yes
#70	578.31	577.302	-2.71	8.925	[M+H]+1	C34 H43 N O7	Rhizoxin derivative	4				Infinity	Infinity	8.1946e+06	yes	Part of rhizoxin molecular network (Suppl. Fig. 2)
#71	610.336	609.328	3.81	10.319	[M+H]+1	C35 H47 N O8	Rhizoxin derivative	4			Infinity		-Infinity	8.13715e+06	yes	Part of rhizoxin molecular network (Suppl. Fig. 2)
#72	484.981	483.973	1.99	7.588	[M+H]+1	C13 H17 Cl2 N6 O2 P3 S		4				Infinity	Infinity	7.96101e+06	yes
#73	371.162	370.155	-3.23	7.58	[M+H]+1	C17 H26 N2 O5 S		4				1.02	1.17	7.91428e+06	yes
#74	297.241	296.234	-3.09	11.685	[M+H]+1	C18 H32 O3	13-keto-9Z-octadecenoic acid	4					Infinity	7.91238e+06	yes
#75	120.08	119.073	-2.44	1.972	[M+H]+1	C8 H9 N	Indoline	4					Infinity	7.8328e+06	yes
#76	445.178	444.171	-2.98	8.89	[M+H]+1	C23 H28 N2 O5 S	1-(4-{[4-(4-Morpholinyl)phenyl]sulfonyl}phenyl)-4-piperidinyl acetate	4				-3.09	-Infinity	7.18692e+06	yes
#77	388.157	387.149	-3.07	11.061	[M+H]+1	C21 H25 N O4 S		4					-Infinity	6.97266e+06	no
#78	182.081	164.047	-2.88	1.268	[M+NH4]+1	C9 H8 O3		4					-1.91	6.86245e+06	yes
#79	284.164	283.156	-3.28	10.32	[M+H]+1	C18 H21 N O2	Rhizoxin derivative	4			Infinity	1.75	2.31	6.71234e+06	yes	Part of rhizoxin molecular network (Suppl. Fig. 2)
#80	366.208	730.402	3.74	9.567	[M+2H]+2	C39 H58 N2 O11	Rhizoxin derivative	4				-4.07	-2.95	6.28856e+06	yes	Part of rhizoxin molecular network (Suppl. Fig. 2)
#81	402.236	802.456	-1.34	6.024	[M+2H]+2	C38 H66 N4 O14		4				-1.08	-1.08	6.2474e+06	yes
#82	313.236	312.229	-3.39	10.773	[M+H]+1	C18 H32 O4	NP-002322	4	88.2				2.18	6.14236e+06	yes
#83	113.034	112.027	-3.18	1.201	[M+H]+1	C4 H4 N2 O2	Uracil	3	82.9	86.7		Infinity	Infinity	6.1355e+06	yes
#84	1416.91	1415.91	-0.27	16.227	[M+H]+1	C79 H125 N5 O17		4				1.08		5.94744e+06	yes
#85	580.325	579.318	3.48	9.691	[M+H]+1	C34 H45 N O7	Rhizoxin derivative	4				-Infinity	-3.27	5.93364e+06	yes	Part of rhizoxin molecular network (Suppl. Fig. 2)
#86	596.32	595.313	3.28	8.92	[M+H]+1	C34 H45 N O8	Rhizoxin derivative	4			Infinity	-Infinity	-Infinity	5.90632e+06	yes	Part of rhizoxin molecular network (Suppl. Fig. 2)
#87	359.2	716.386	-3.43	8.172	[M+2H]+2	C43 H54 N6 P2		4				1.59	1.98	5.68184e+06	yes
#88	610.336	609.329	-2.72	12.306	[M+H]+1	C35 H47 N O8	Rhizoxin derivative	4				-3.48		5.61512e+06	yes	Part of rhizoxin molecular network (Suppl. Fig. 2)
#89	337.725	673.435	1.91	5.21	[M+2H]+2	C28 H66 N7 O5 P3		4				-1.53	-2.31	5.57242e+06	no
#90	357.203	712.391	-3.65	9.568	[M+2H]+2	C39 H56 N2 O10		4				-Infinity	-2.8	5.34448e+06	yes
#91	580.326	579.318	-2.14	10.581	[M+H]+1	C34 H45 N O7	Rhizoxin derivative	4			3.39	2.59		5.29847e+06	yes	Part of rhizoxin molecular network (Suppl. Fig. 2)
#92	287.018	286.01	2.44	9.971	[M+H]+1	C11 H6 N6 S2	3-(2-Pyrazinyl)-6-(2-thienyl)[1,2,4]triazolo[3,4-b][1,3,4]thiadiazole	4					Infinity	5.15803e+06	no
#93	227.013	226.006	-3.31	9.661	[M+H]+1	C10 H8 Cl2 N2	Aminopyrrolnitrin	4				Infinity	Infinity	4.90742e+06	yes
#94	269.21	268.203		9.626	[M+H]+1			5				-1.23	-1.45	4.85043e+06	yes
#95	292.153	291.146	-3.36	8.76	[M+H]+1	C16 H21 N O4		4				2.29	2.95	4.76603e+06	yes
#96	221.971	220.964	-3.07	7.811	[M+H]+1	C7 H5 Cl2 N O3	[(3,5-Dichloro-2-pyridinyl)oxy]acetic acid	4				Infinity	Infinity	4.68935e+06	yes
#97	127.039	126.031	-2.79	8.422	[M+H]+1	C6 H6 O3		4				Infinity	Infinity	4.68201e+06	yes	#97 was annotated by Compound Discoverer as phloroglucinol. However, a phloroglucinol standard had a different retention time than #97 but yielded the same MS2 fragments. We therefore assume that #97 is a larger metabolite that contains a phloroglucinol moiety.
#98	262.164	261.157	-2.97	4.781	[M+H]+1	C12 H23 N O5	3-hydroxyisovalerylcarnitine	4				-1.21	-2.6	4.43557e+06	yes
#99	130.065	129.058	-2.5	7.742	[M+H]+1	C9 H7 N	leucoline	4				Infinity	Infinity	4.35143e+06	yes
#100	350.195	698.375	4.13	8.176	[M+2H]+2	C37 H56 N4 O5 P2		4				1.45	1.79	4.34302e+06	yes
#101	240.137	239.13	-3.76	10.32	[M+H]+1	C16 H17 N O	Desmethyl nefopam	4		61.6		1.79	2.41	4.19811e+06	yes
#102	614.33	613.323	-3.05	7.467	[M+H]+1	C34 H47 N O9	Rhizoxin derivative	4					-Infinity	4.1845e+06	yes	Part of rhizoxin molecular network (Suppl. Fig. 2)
#103	610.336	609.329	-2.44	11.879	[M+H]+1	C35 H47 N O8	Rhizoxin derivative	4					Infinity	3.98376e+06	yes	Part of rhizoxin molecular network (Suppl. Fig. 2)
#104	219.21	218.203	-3.24	10.663	[M+H]+1	C16 H26	2,6,10-Trimethyl-(E,E)-2,6,10,12-tridecatetraene	4				-1.58	-1.66	3.9157e+06	yes
#105	428.261	1281.76	-0.44	6.095	[M+3H]+3	C69 H103 N9 O14		4				-2.8	-2.57	3.86552e+06	yes
#106	193.052	192.045	-2.48	7.452	[M+H]+1	C10 H9 Cl N2	6-Chloro-2,3-dimethylquinoxaline	4				Infinity	Infinity	3.85424e+06	yes
#107	628.346	595.313	-3.04	8.273	[M+H+MeOH]+1	C34 H45 N O8		4					-Infinity	3.84969e+06	yes
#108	502.755	1003.49	-0.52	5.158	[M+2H]+2	C45 H84 N O17 P3		4				-1.08	-1.4	3.77236e+06	no
#109	161.95	160.943	-3.08	8.423	[M+H]+1	C5 H Cl2 N O		4				Infinity	Infinity	3.7705e+06	yes
#110	592.325	591.318	1.24	10.321	[M+H]+1	C39 H45 N O2 S	Rhizoxin derivative	4				1.75	Infinity	3.66086e+06	yes	Part of rhizoxin molecular network (Suppl. Fig. 2)
#111	421.981	420.974	-3.31	9.97	[M+H]+1	C18 H9 Cl2 N O7		4				Infinity	Infinity	3.65042e+06	no
#112	402.19	401.183	3.11	10.079	[M+H]+1	C26 H27 N O S		4				-Infinity	-Infinity	3.62363e+06	no
#113	326.089	325.082	-0.35	5.923	[M+H]+1	C16 H21 Cl N P S		4					-Infinity	3.53189e+06	no
#114	318.169	317.162	-3.17	8.642	[M+H]+1	C18 H23 N O4	Solanapyrone N	4				Infinity	Infinity	3.5039e+06	yes
#115	648.423	1294.83	0.1	15.269	[M+2H]+2	C69 H115 N8 O13 P		4				1.4		3.47178e+06	yes
#116	374.195	373.188	3.44	9.795	[M+H]+1	C25 H27 N S		4					-Infinity	3.44017e+06	no
#117	366.208	730.402	-2.72	8.299	[M+2H]+2	C39 H58 N2 O11		4			Infinity			3.35524e+06	yes
#118	347.218	324.229	4.94	14.995	[M+Na]+1	C15 H28 N6 O2		4				-Infinity	-Infinity	3.33461e+06	yes
#119	150.058	132.024	-2.84	1.2	[M+NH4]+1	C5 H8 O2 S	3-Methylsulfolene	4				-1.56	-Infinity	3.30893e+06	yes
#120	307.226	324.229	-3.34	12.101	[M+H-H2O]+1	C19 H32 O4	methyl-10-hydroperoxy-8E,12Z,15Z-octadecatrienoate	4				-Infinity	-Infinity	3.25589e+06	yes
#121	370.699	739.384	-3.76	4.421	[M+2H]+2	C29 H62 N3 O16 P		4					-1.47	3.235e+06	no
#122	560.414	559.407	-1.7876	12.574	[M+H]+1	C28 H56 O7 N4		4				Infinity		3.22447e+06	yes
#123	304.132	303.124	-3.05	5.119	[M+H]+1	C12 H21 N3 O4 S		4				-Infinity	-Infinity	3.21635e+06	no
#124	337.688	673.362	1.81	4.021	[M+2H]+2	C26 H58 N7 O7 P3		4					-1.01	3.21106e+06	no
#125	379.045	378.037	4.11	6.634	[M+H]+1	C10 H12 Cl2 N8 O4		4					Infinity	3.20652e+06	no
#126	158.083	157.076	4.01	7.743	[M+H]+1	C10 H9 N2		4				Infinity	Infinity	3.15642e+06	yes
#127	225.148	224.14	-3.46	11.959	[M+H]+1	C13 H20 O3	11-hydroxy-4-methyl-2E,4E,6E-dodecatrienoic acid	3	70.8			-Infinity	-Infinity	3.11003e+06	yes
#128	652.406	1302.8	-0.01	15.55	[M+2H]+2	C63 H116 N8 O16 P2		4				1.27	1.08	3.10535e+06	yes
#129	292.103	291.096	-0.4	2.804	[M+H]+1	C14 H18 N3 P S		4					-Infinity	3.06491e+06	no
#130	535.187	534.179	0.64	1.025	[M+H]+1	C17 H30 N10 O6 S2		4				-1.3		2.98362e+06	no
#131	405.024	404.017	-2.87	7.275	[M+H]+1	C15 H14 Cl2 N2 O7		4					Infinity	2.89737e+06	no
#132	627.4	1252.79	0.03	14.306	[M+2H]+2	C58 H115 N10 O13 P3		4				1.11		2.87722e+06	yes
#133	247.128	246.121	-3.29	1.22	[M+H]+1	C10 H18 N2 O5	N~2~-(tert-Butoxycarbonyl)glutamin	4					-1.31	2.86037e+06	no
#134	237.042	236.034	-3.3	9.036	[M+H]+1	C11 H9 Cl N2 O2	Mansouramycin B	4				2.33	2.52	2.8198e+06	yes
#135	130.065	129.058	-2.59	10.192	[M+H]+1	C9 H7 N	leucoline	4				1.11	Infinity	2.81584e+06	yes
#136	596.32	595.313	-3.07	8.752	[M+H]+1	C34 H45 N O8	Rhizoxin derivative	4				-Infinity	-Infinity	2.81443e+06	yes	Part of rhizoxin molecular network (Suppl. Fig. 2)
#137	364.207	363.199	3.83	1.408	[M+H]+1	C11 H25 N9 O5		4				-Infinity	-Infinity	2.80112e+06	yes
#138	260.196	259.189	-3.03	1.197	[M+H]+1	C12 H25 N3 O3	Elaiomycin H	3	84				-Infinity	2.78823e+06	yes
#139	267.137	266.13	-3.08	13.718	[M+H]+1	C18 H18 O2		4			0.05	-Infinity	-Infinity	2.78456e+06	yes
#140	253.179	252.172	-3.24	12.842	[M+H]+1	C15 H24 O3	6-(7-methyloctyl)-1H,3H,4H,6H-furo[3,4-c]furan-1-one	3	70.6	67.2		-Infinity	-Infinity	2.76666e+06	yes
#141	612.351	611.344	0.76	10.848	[M+H]+1	C33 H52 N5 P3		4				Infinity	Infinity	2.76544e+06	no
#142	294.178	586.342	-3.63	4.375	[M+2H]+2	C33 H50 N2 O5 S		4					-1.17	2.74422e+06	no
#143	392.984	391.976	-0.69	1.079	[M+H]+1	C10 H15 Cl2 N2 O6 P S		4					-Infinity	2.70613e+06	yes
#144	223.168	190.135	2.04	10.662	[M+H+MeOH]+1	C7 H19 N4 P		4				-Infinity	-Infinity	2.69974e+06	yes
#145	646.357	645.35	-2.77	8.75	[M+H]+1	C35 H51 N O10	Rhizoxin derivative	4					-Infinity	2.69929e+06	yes	Part of rhizoxin molecular network (Suppl. Fig. 2)
#146	646.357	645.35	-2.76	8.561	[M+H]+1	C35 H51 N O10	Rhizoxin derivative	4				-Infinity	-Infinity	2.5637e+06	yes	Part of rhizoxin molecular network (Suppl. Fig. 2)
#147	251.2	250.192	-3.28	9.624	[M+H]+1	C16 H26 O2	4,7,10-hexadecatrienoic acid	4				-Infinity	-1.29	2.63544e+06	yes
#148	190.086	189.078	-2.91	4.275	[M+H]+1	C11 H11 N O2	3-Methoxy-1-methyl-4(1H)-quinolone	4				-Infinity	-1.91	2.62949e+06	yes
#149	306.242	305.234	-3.41	8.465	[M+H]+1	C19 H31 N O2	Caldorin	4				-Infinity	-Infinity	2.61973e+06	yes
#150	518.281	517.274	0.14	4.442	[M+H]+1	C21 H43 N O13		4				-Infinity	-1.27	2.5978e+06	no
#151	131.085	148.088	-2.59	10.662	[M+H-H2O]+1	C10 H12 O	2,4,6,8-decatetraenal	4				-1.01	-1.24	2.37515e+06	yes
#152	404.04	403.033	-2.96	6.444	[M+H]+1	C15 H15 Cl2 N3 O6		4				Infinity	Infinity	2.35202e+06	yes
#153	286.175	285.168	-2.96	1.425	[M+H]+1	C13 H23 N3 O4	Leu-Gly-Pro	4					-Infinity	2.34712e+06	yes
#154	287.113	286.106	-3.07	5.758	[M+H]+1	C14 H14 N4 O3		4					-Infinity	2.34129e+06	no
#155	290.138	289.13	-3.2	9.587	[M+H]+1	C16 H19 N O4	Chaetoindicin C	4				Infinity	Infinity	2.33836e+06	yes
#156	312.154	622.294	0.02	4.519	[M+2H]+2	C26 H45 N10 O2 P3		4					-1.9	2.33183e+06	no
#157	193.052	192.045	-2.55	9.033	[M+H]+1	C10 H9 Cl N2	lofemizole	3	75.7	61.7		2.59	2.32	2.29029e+06	yes
#158	183.076	182.069	-2.53	1.446	[M+H]+1	C8 H10 N2 O3	3-Hydroxy-5-(hydroxymethyl)-2-methylisonicotinaldehyde oxime	3	88.6	98			Infinity	2.24533e+06	yes
#159	364.083	363.076	-0.59	13.706	[M+H]+1	C14 H23 Cl N3 P S2		4					-Infinity	2.18182e+06	yes
#160	322.237	321.229	-3.53	11.376	[M+H]+1	C19 H31 N O3	BU-4601 C	4				-Infinity	-Infinity	2.17485e+06	yes
#161	177.982	176.974	-2.8	9.001	[M+H]+1	C6 H5 Cl2 N O	4-Amino-2,6-dichlorophenol	4				Infinity	Infinity	2.16779e+06	no
#162	348.198	694.381	4.03	9.302	[M+2H]+2	C39 H50 N8 O2 S		4				1.79	2.64	2.06889e+06	yes
#163	632.318	631.311	-2.07	11.885	[M+H]+1	C33 H41 N7 O6		4			Infinity			2.03113e+06	yes
#164	455.322	454.314	-2.76	6.749	[M+H]+1	C23 H42 N4 O5		4					-1.26	2.00359e+06	yes
#165	337.234	336.226	0.01	10.385	[M+H]+1	C17 H39 P3		4				-1.15	-1.01	1.99593e+06	yes
#166	306.19	305.183	-3.23	5.469	[M+H]+1	C14 H27 N O6	Diethyl {2-[isopropoxy(methoxy)amino]-2-propanyl}malonate	4					-Infinity	1.99462e+06	no
#167	402.226	401.219	3.91	8.755	[M+H]+1	C19 H27 N7 O3		4				1.2	1.75	1.98851e+06	yes
#168	341.19	680.365	2.48	9.298	[M+2H]+2	C33 H52 N4 O11		4				1.92	2.33	1.98318e+06	yes
#169	295.153	294.146	0.3	10.324	[M+H]+1	C10 H23 N4 O4 P		4				1.62	2.02	1.97493e+06	yes
#170	156.068	155.061		10.844	[M+H]+1			5				Infinity	Infinity	1.95247e+06	yes
#171	174.055	173.047	-2.57	1.498	[M+H]+1	C10 H7 N O2	4-quinolinecarboxylic acid	4					-Infinity	1.93728e+06	yes
#172	640.408	1278.8	0.91	14.733	[M+2H]+2	C59 H121 N6 O17 P3		4				1.03	0.64	1.9228e+06	yes
#173	221.153	220.146	-2.9	12.579	[M+H]+1	C14 H20 O2	Tetradecan-7,9-diynoic acid	4					-Infinity	1.9121e+06	yes
#174	378.241	377.234	-3.33	8.925	[M+H]+1	C25 H31 N O2	Rhizoxin derivative	4				1.77	2.06	1.90784e+06	yes	Part of rhizoxin molecular network (Suppl. Fig. 2)
#175	544.302	1086.59	0.41	5.388	[M+2H]+2	C42 H92 N10 O16 P2 S		4					-1.87	1.88386e+06	no
#176	322.237	321.229	-3.02	12.401	[M+H]+1	C19 H31 N O3	BU-4601 C	4					-Infinity	1.88034e+06	no
#177	306.117	305.11	-4.17	4.156	[M+H]+1	C7 H16 N9 O3 P		4				Infinity		1.86297e+06	yes
#178	195.061	194.054	-2.72	6.588	[M+H]+1	C6 H14 N2 O S2		4					-Infinity	1.86247e+06	no
#179	391.267	780.52	1.56	6.083	[M+2H]+2	C34 H75 N10 O4 P3		4					-2.26	1.85628e+06	yes
#180	238.026	237.019	-2.91	7.349	[M+H]+1	C11 H8 Cl N O3	methyl 6-chloro-4-oxo-1H-quinoline-2-carboxylate	4			Infinity	Infinity		1.84366e+06	no
#181	334.2	301.167	-3.78	10.319	[M+H+MeOH]+1	C18 H23 N O3	Rhizoxin derivative	4					Infinity	1.81605e+06	yes	Part of rhizoxin molecular network (Suppl. Fig. 2)
#182	181.059	180.052	4.26	1.945	[M+H]+1	C4 H4 N8 O		4				-1.4	-0.53	1.79939e+06	no
#183	448.265	894.515	-0.15	5.881	[M+2H]+2	C34 H75 N10 O15 P		4				-1.07	-1.26	1.7657e+06	no
#184	445.178	444.171	-3.51	8.565	[M+H]+1	C17 H31 N6 O2 P3		4				Infinity	Infinity	1.76556e+06	no
#185	212.01	211.003	-2.95	8.005	[M+H]+1	C9 H6 Cl N O3	5-chloro-n-methylisatoic anhydride	4				Infinity	Infinity	1.71961e+06	yes
#186	274.106	273.099	-3.36	8.661	[M+H]+1	C15 H15 N O4	Penicisoquinoline	4				-Infinity	-Infinity	1.71324e+06	no
#187	227.013	226.006	-3.3	9.451	[M+H]+1	C10 H8 Cl2 N2	Aminopyrrolnitrin	4				Infinity	Infinity	1.70431e+06	yes
#188	731.409	730.402	-3.46	9.177	[M+H]+1	C34 H55 N10 O6 P		4				-Infinity	-Infinity	1.69809e+06	yes
#189	174.069	173.062	-1.97	5.117	[M+H]+1	C6 H11 N3 O S	2-Acetyl-N-allylhydrazinecarbothioamide	4				-Infinity	-Infinity	1.6715e+06	yes
#190	358.294	357.287	-3.5	11.099	[M+H]+1	C20 H39 N O4	N-palmitoyl threonine	4				-Infinity	-Infinity	1.67129e+06	no
#191	575.466	574.458	1.84	10.66	[M+H]+1	C40 H62 S		4				-Infinity	-Infinity	1.66072e+06	no
#192	274.106	273.099	0.44	9.081	[M+H]+1	C9 H16 N5 O3 P		4				1.31	1.28	1.6048e+06	yes
#193	614.331	613.323	-3.96	9.926	[M+H]+1	C26 H53 N3 O9 P2		4				1.31	1.38	1.59341e+06	yes
#194	460.268	459.261	-2.8	9.623	[M+H]+1	C26 H37 N O6	8,9-dihydrolactimidomycin	4				Infinity	Infinity	1.57587e+06	yes
#195	699.383	698.376	2.51	9.571	[M+H]+1	C33 H54 N4 O12	Z-isomer of #54	4				-Infinity	-Infinity	1.57372e+06	yes	Part of rhizoxin molecular network (Suppl. Fig. 2)
#196	284.164	283.156	-3.15	8.926	[M+H]+1	C18 H21 N O2	Rhizoxin derivative	4				1.59	Infinity	1.564e+06	yes	Part of rhizoxin molecular network (Suppl. Fig. 2)
#197	135.08	134.073	-3.33	10.662	[M+H]+1	C9 H10 O	1-(3-Methylphenyl)-ethanone	4					-Infinity	1.55199e+06	yes
#198	269.185	268.178	-2.96	6.347	[M+H]+1	C14 H24 N2 O3	2-Methyl-2-propanyl 2-(1-pyrrolidinylcarbonyl)-1-pyrrolidinecarboxylate	4					-Infinity	1.52806e+06	no
#199	574.22	573.213	-3.7	8.941	[M+H]+1	C20 H41 N5 O8 P2 S		4				Infinity	Infinity	1.52639e+06	no
#200	307.226	306.219	0.13	12.233	[M+H]+1	C13 H31 N4 O2 P		4					-Infinity	1.47757e+06	no
#201	337.166	336.159	-1.8	12.916	[M+H]+1	C12 H26 Cl N6 O P		4				-1.14		1.46798e+06	yes
#202	207.031	206.024	-3.13	10.198	[M+H]+1	C10 H7 Cl N2 O	3-(4-Chlorophenyl)-1H-pyrazole-4-carbaldehyde	4				1.44	1.58	1.46775e+06	no
#203	376.211	375.203	-3.17	8.455	[M+H]+1	C21 H29 N O5	N-demethylophiosetin	4				Infinity	Infinity	1.43875e+06	yes
#204	388.045	387.038	-0.55	6.718	[M+H]+1	C9 H16 Cl2 N7 O4 P		4				Infinity	Infinity	1.42597e+06	no
#205	147.116	164.12	-2.96	10.664	[M+H-H2O]+1	C11 H16 O		4					-Infinity	1.4156e+06	yes
#206	510.754	1019.49	-0.4	5.314	[M+2H]+2	C42 H88 N O18 P3 S		4				-Infinity	-1.57	1.38781e+06	no
#207	628.346	627.339	3.13	9.853	[M+H]+1	C32 H56 N O5 P3		4				-Infinity	-Infinity	1.38709e+06	no
#208	596.32	595.313	-1.01	8.56	[M+H]+1	C34 H45 N O8	Rhizoxin derivative	4					-Infinity	1.36468e+06	yes	Part of rhizoxin molecular network (Suppl. Fig. 2)
#209	410.191	409.184	-2.94	5.063	[M+H]+1	C19 H27 N3 O7		4					-1.11	1.33198e+06	no
#210	274.074	273.066	3.86	5.43	[M+H]+1	C7 H21 N3 P2 S2		4					Infinity	1.33139e+06	no
#211	530.31	529.303	-2.62	8.888	[M+H]+1	C30 H43 N O7		4				1.43	Infinity	1.32381e+06	yes
#212	310.997	309.99	-3.32	6.553	[M+H]+1	C13 H8 Cl2 N2 O3	2,4-Dichloro-6-[(4-nitro-phenylimino)-methyl]-phenol	4				Infinity	Infinity	1.3231e+06	no
#213	373.178	372.171	3.52	7.799	[M+H]+1	C13 H24 N8 O3 S		4				1.34	1.56	1.31175e+06	yes
#214	177.127	176.12	-3.29	10.663	[M+H]+1	C12 H16 O	Hexanophenone	4				-Infinity	-Infinity	1.2967e+06	yes
#215	246.148	245.141	1.26	9.588	[M+H]+1	C9 H20 N5 O P		4				Infinity	Infinity	1.28609e+06	no
#216	397.178	396.171	3.46	7.216	[M+H]+1	C15 H24 N8 O3 S		4				1.24		1.28524e+06	yes
#217	371.171	370.164	-4.55	10.663	[M+H]+1	C18 H27 Cl N2 O4		4				-1.3	-1.45	1.27138e+06	yes
#218	207.031	206.024	-2.95	7.752	[M+H]+1	C10 H7 Cl N2 O	3-(4-Chlorophenyl)-1H-pyrazole-4-carbaldehyde	4				Infinity	1.3	1.26717e+06	no
#219	265.122	264.114	-3.03	13.413	[M+H]+1	C18 H16 O2		4				-Infinity	-Infinity	1.20315e+06	yes
#220	359.2	716.386	1.98	8.338	[M+2H]+2	C38 H54 N8 O2 P2		4				-Infinity	-Infinity	1.20158e+06	no
#221	572.32	571.313	3.66	9.712	[M+H]+1	C29 H52 N O4 P3		4				1.5	Infinity	1.16454e+06	yes
#222	610.336	577.302	1.34	9.307	[M+H+MeOH]+1	C38 H43 N O2 S		4				Infinity		1.13614e+06	no
#223	165.127	164.12	-2.87	11.957	[M+H]+1	C11 H16 O		4				-Infinity	-Infinity	1.08424e+06	yes
#224	193.052	192.045	-3.4	8.128	[M+H]+1	C7 H12 O4 S	2,2-Dimethyltetrahydrothieno[3,4-d][1,3]dioxole 5,5-dioxide	4				Infinity	Infinity	1.07376e+06	no
#225	166.041	165.034	-2.94	10.195	[M+H]+1	C9 H8 Cl N	5-Chloro-2-methylindole	4				1.21	Infinity	1.06289e+06	yes
#226	191.036	190.029	-2.91	9.448	[M+H]+1	C10 H7 Cl N2	2-Chloro-4-phenylpyrimidine	4				Infinity	Infinity	1.03086e+06	no
#227	164.026	163.018	-3.21	10.195	[M+H]+1	C9 H6 Cl N	Chloroquinoline	4				1.34	Infinity	972936	no
#228	360.31	359.302	-3.4	11.691	[M+H]+1	C20 H41 N O4		4					-Infinity	968599	no
#229	336.179	335.172	-3.27	8.461	[M+H]+1	C18 H25 N O5	alpha-carboxyethylhydroxychroman glycine	4				Infinity		928558	no
#230	256.987	255.98	-3.45	11.415	[M+H]+1	C10 H6 Cl2 N2 O2	Pyrrolnitrin	1				Infinity	Infinity	913004	no
#231	435.234	434.227	-0.06	5.407	[M+H]+1	C12 H34 N8 O7 S		4					-Infinity	850263	no
#232	283.132	282.125	-3.38	12.833	[M+H]+1	C18 H18 O3	Ohobanin	4				-Infinity	-Infinity	765061	yes
#233	191.036	190.029	-2.89	9.663	[M+H]+1	C10 H7 Cl N2	2-Chloro-4-phenylpyrimidine	4				Infinity	Infinity	668464	no
#234	268.987	267.98	-3.11	11.417	[M+H]+1	C11 H6 Cl2 N2 O2		4				Infinity	Infinity	549829	no
